# DIAMOND2GO: A rapid Gene Ontology assignment and enrichment tool for functional genomics

**DOI:** 10.1101/2024.08.19.608700

**Authors:** Christopher Golden, David J. Studholme, Rhys A. Farrer

## Abstract

DIAMOND2GO (D2GO) is a new toolset to rapidly assign Gene Ontology (GO) terms to genes or proteins based on sequence similarity searches. D2GO uses DIAMOND for alignment, which is 100 - 20,000 X faster than BLAST. D2GO leverages GO-terms already assigned to sequences in the NCBI non-redundant database to achieve rapid GO-term assignment on large sets of query sequences. In one test, 98% of the 130,184 predicted human proteins and splice variants were assigned GO-terms (>2 million in total) in < 13 minutes on a laptop computer. D2GO also features the ability to perform enrichment analysis between subsets of data, thereby allowing rapid assignment and detection of over-represented GO-terms in novel sets of sequences. D2GO is freely available under the MIT licence from https://github.com/rhysf/DIAMOND2GO
