## Supplemental Table 1 for "DIAMOND2GO: A rapid Gene Ontology assignment and enrichment tool for functional genomics"

### Sheet: Sheet1
	Test number	1	2	3	4	5	6	7	8
	Diamond settings: e-value	1e-05	1e-10	1e-05	1e-10	1e-05	1e-10	1e-05	1e-05
	Diamond settings: max targets	25	25	1	1	1	1	1	1
	Diamond settings: sensitivity	default	default	default	default	ultra	ultra	ultra	ultra
	Interpro used	N	N	N	N	N	N	no_hits	all
	Computational time:	16s	16s	9s	9s	9m26s	9m29s	3h16m17s	16h40m50s
	GO terms found by D2GO	203241	190902	58351	55461	64379	59282	64405	68236
	Genes with GO terms found by D2GO	6158	5756	6158	5756	6999	6319	7729	7729
	Genes with GO terms found by D2GO (%)	56.667	52.9677	56.667	52.9677	64.406	58.1485	71.1236	71.1236
	GO terms in b2go, d2go and EggNog	12312	11953	9653	9370	10179	9771	10279	10852
	GO terms in b2go only	9614	10093	11961	12318	11163	11730	10701	9987
	GO terms in d2go only	140302	130296	26749	25053	30507	27250	29808	30916
	GO terms in EggNog only	410696	411988	436719	437273	435778	436639	436096	434678
	GO terms in d2go and b2go	9473	8994	7126	6769	7924	7357	8386	9100
	GO terms in d2go and EggNog	41154	39525	14794	14240	15735	14874	15417	16835
	GO terms in b2go and EggNog	3009	3368	5668	5951	5142	5550	5042	4469
	Genes with GO terms in b2go, d2go and EggNog	3617	3482	3328	3207	3572	3385	3632	3750
	Genes with GO terms in b2go only	4586	4735	5377	5474	5179	5327	5062	4872
	Genes with GO terms in d2go only	6029	5630	4939	4594	5616	5027	5762	5901
	Genes with GO terms in EggNog only	4933	4809	4810	4810	4810	4810	4810	4810
	Genes with GO terms in d2go and b2go	3808	3590	3257	3079	3655	3369	3931	4175
	Genes with GO terms in d2go and EggNog	4001	3820	3635	3482	3904	3666	3872	3982
	Genes with GO terms in b2go and EggNog	1656	1773	2683	2761	2549	2653	2526	2303
	Genes with no GO terms	1904	1939	1917	1939	1849	1903	1770	1770
	GO terms in EggNog only (%)	87.9113	88.1878	93.4816	93.6002	93.2802	93.4645	93.3483	93.0447
	GO terms in d2go only (%)	69.0323	68.2528	45.8415	45.1723	47.3866	45.9667	46.2821	45.3075
	GO terms in b2go only (%)	27.9412	29.3333	34.7623	35.7998	32.443	34.0909	31.1003	29.0252
