## Supplemental Table 2 for "DIAMOND2GO: A rapid Gene Ontology assignment and enrichment tool for functional genomics"

### Sheet: Sheet1
	Tool	GO terms assigned	Go term description	Sub-ontologies	Parental term
	D2GO	GO:0006270	DNA replication initiation	BP
		GO:0061806	regulation of DNA recombination at centromere	BP
		GO:1902975	mitotic DNA replication initiation	BP
		GO:1902981	synthesis of RNA primer involved in mitotic DNA replication	BP
		GO:0000785	chromatin	CC
		GO:0005634	cell nucleus	CC	GO:0005658
		GO:0005658	alpha DNA polymerase:primase complex	CC
		GO:0005829	cytosol	CC
		GO:0003677	DNA binding	MF
		GO:0005515	protein binding	MF
	B2GO	GO:0006270	DNA replication initiation	BP
		GO:0005658	alpha DNA polymerase:primase complex	CC
		GO:0003677	DNA binding	MF
	GO terms assigned using B2GO and D2GO for gene BSLG_001742
