## Supplemental Table 3 for "DIAMOND2GO: A rapid Gene Ontology assignment and enrichment tool for functional genomics"

### Sheet: Sheet1
GO-term	Count in genes of interest	Count in remaining genes	Fisher p-value	q-value	GO-term description
GO:0003887	176	210	7.6052e-293	8.60589e-290	DNA-directed DNA polymerase activity
GO:0016592	141	233	5.39591e-220	3.05295e-217	mediator complex
GO:0070847	100	100	2.08088e-172	1.00915e-169	core mediator complex
GO:0006378	108	182	3.73503e-168	1.76922e-165	mRNA polyadenylation
GO:1990817	100	123	4.52557e-166	2.09497e-163	poly(A) RNA polymerase activity
GO:0005666	96	99	1.08593e-164	4.80841e-162	RNA polymerase III complex
GO:0032968	113	292	5.51171e-159	2.29112e-156	positive regulation of transcription elongation by RNA polymerase II
GO:0042276	93	117	6.77881e-154	2.65526e-151	error-prone translesion synthesis
GO:0060261	111	312	8.25259e-153	3.11282e-150	positive regulation of transcription initiation by RNA polymerase II
GO:2000626	83	83	2.29985e-143	7.80737e-141	negative regulation of miRNA catabolic process
